# The proteome is a terminal electron acceptor

**DOI:** 10.1101/2024.01.31.578293

**Authors:** Avi I. Flamholz, Akshit Goyal, Woodward W. Fischer, Dianne K. Newman, Rob Phillips

## Abstract

Microbial metabolism is impressively flexible, enabling growth even when available nutrients differ greatly from biomass in redox state. *E. coli*, for example, rearranges its physiology to grow on reduced and oxidized carbon sources through several forms of fermentation and respiration. To understand the limits on and evolutionary consequences of metabolic flexibility, we developed a mathematical model coupling redox chemistry with principles of cellular resource allocation. Our integrated model clarifies key phenomena, including demonstrating that autotrophs grow slower than heterotrophs because of constraints imposed by intracellular production of reduced carbon. Our model further indicates that growth is improved by adapting the redox state of biomass to nutrients, revealing an unexpected mode of evolution where proteins accumulate mutations benefiting organismal redox balance.

**One sentence summary:** Microbial proteins adapt their composition on physiological and evolutionary timescales to ensure organismal redox balance.
