## Supplementary Table 1 -- survey of growth capabilities and rates. for "The proteome is a terminal electron acceptor"

### Sheet: Table descriptions
Sheet	Description
E. coli observations	Carbon sources and electron acceptors that E. coli lab strains have been observed to grow on.
E. coli iML1515 model	Predicted growth rates (/hr) from the E. coli iML1515 model. Assays growth on various pairs of carbon sources and electron acceptors.
Fastest growth rates	Fastest observed growth rates for microbial heterotrophs and autotrophs.

### Sheet: E. coli observations
c_source	c_class	e_acceptor	grows	ref_PMIDS	note
glucose	sugar	oxygen	1	169226
galactose	sugar	oxygen	1	169226
glycerol	sugar alcohol	oxygen	1	169226
succinate	organic acid	oxygen	1	169226
glutamate	amino acid	oxygen	1	169226
acetate	organic acid	oxygen	1	169226
glucose	sugar	fermentation	1	2681156
sorbitol	sugar alcohol	fermentation	1	2681156
glucuronate	sugar acid	fermentation	1	2681156
gluconate	sugar acid	fermentation	1	2681156
maltose	sugar	fermentation	1	2681156
fucose	deoxy sugar	fermentation	1	2698228
rhamnose	deoxy sugar	fermentation	1	2698228
maltose	sugar	fermentation	1	2698228
arabinose	sugar	fermentation	1	2698228
glycerol	sugar alcohol	fermentation	0.5	2698228, 26443506	Some can, but not common lab strains
glucose	sugar	nitrate	1	19060147, 2544558
glucitol	sugar alcohol	nitrate	1	19060147
mannitol	sugar alcohol	nitrate	1	19060147
mannose	sugar	nitrate	1	19060147
glucuronate	sugar acid	nitrate	1	19060147
gluconate	sugar acid	nitrate	1	19060147
glycerol	sugar alcohol	nitrate	1	26443506
glycerol	sugar alcohol	fumarate	1	26443506
glucose	sugar	TMAO	1	2544558
glucose	sugar	DMSO	1	2544558
glucose	sugar	fumarate	1	2544558
glycerol	sugar alcohol	DMSO	1	2544558
sorbitol	sugar alcohol	DMSO	1	2544558
xylose	sugar	DMSO	1	2544558
glycerol	sugar alcohol	TMAO	1	2544558
sorbitol	sugar alcohol	TMAO	1	2544558
xylose	sugar	TMAO	1	2544558
alanine	amino acid	oxygen	1	14955498, 34751128, 16743557
serine	amino acid	oxygen	1	14955498
glutamate	amino acid	oxygen	1	14955498
aspartate	amino acid	oxygen	1	14955498
alanine	amino acid	fermentation	0	34751128
alanine	amino acid	nitrate	0	16743557
succinate	organic acid	nitrate	1	16743557
fumarate	organic acid	nitrate	1	16743557
malate	organic acid	nitrate	1	16743557
aspartate	amino acid	nitrate	1	16743557
acetate	organic acid	nitrate	1	16743557
oleate	fatty acid	oxygen	1	12535077, 26443509
oleate	fatty acid	nitrate	1	12535077, 26443509
oleate	fatty acid	TMAO	1	12535077, 26443509
butyrate	fatty acid	oxygen	0	12535077
hexanoate	fatty acid	oxygen	0	12535077
octanoate	fatty acid	oxygen	0.5	12535077
decanoate	fatty acid	oxygen	0.5	12535077
butyrate	fatty acid	nitrate	1	12535077
hexanoate	fatty acid	nitrate	1	12535077
octanoate	fatty acid	nitrate	1	12535077
decanoate	fatty acid	nitrate	1	12535077
ribitol	sugar alcohol	fermentation	0	Bergey's manual, Eschericia
arabinose	sugar	fermentation	1	Bergey's manual, Eschericia
arabitol	sugar alcohol	fermentation	1	Bergey's manual, Eschericia
cellobiose	sugar	fermentation	0	Bergey's manual, Eschericia
dulcitol	sugar alcohol	fermentation	1	Bergey's manual, Eschericia
erythritol	sugar alcohol	fermentation	0	Bergey's manual, Eschericia
myo-inositol	sugar alcohol	fermentation	0	Bergey's manual, Eschericia
lactose	sugar	fermentation	1	Bergey's manual, Eschericia
maltose	sugar	fermentation	1	Bergey's manual, Eschericia
mannitol	sugar alcohol	fermentation	1	Bergey's manual, Eschericia
mannose	sugar	fermentation	1	Bergey's manual, Eschericia
melibiose	sugar	fermentation	1	Bergey's manual, Eschericia
mucate	organic acid	fermentation	1	Bergey's manual, Eschericia
raffinose	sugar	fermentation	1	Bergey's manual, Eschericia
rhamnose	sugar	fermentation	1	Bergey's manual, Eschericia
salicin	glucoside	fermentation	1	Bergey's manual, Eschericia
sorbitol	sugar alcohol	fermentation	1	Bergey's manual, Eschericia
sucrose	sugar	fermentation	1	Bergey's manual, Eschericia
trehalose	sugar	fermentation	1	Bergey's manual, Eschericia
xylose	sugar	fermentation	1	Bergey's manual, Eschericia
phenylpropanoic acid	aromatic	oxygen	1	6345502
phenylacetic acid	aromatic	oxygen	1	6345502
3-hydroxy cinnamic acid	aromatic	oxygen	1	6345502
adenosine	nucleobase	oxygen	1	PMC7527729
glucosamine	amino sugar	oxygen	1	PMC7527729
dAMP	nucleotide	oxygen	1	35836416
dTMP	nucleotide	oxygen	1	35836416
dGMP	nucleotide	oxygen	1	35836416
dCMP	nucleotide	oxygen	1	35836416
pyruvate	organic acid	oxygen	1	16944129
fumarate	organic acid	oxygen	1	16944129
acetate	organic acid	oxygen	1	16944129
succinate	organic acid	oxygen	1	16944129
cysteine	amino acid	fermentation	1	35377168
serine	amino acid	fermentation	1	35377168
threonine	amino acid	fermentation	1	35377168

### Sheet: E. coli iML1515 model
c_source_type	c_source	DMSO	NO3	O2	TMAO	fermentation
alcohol	ethanol	0.119281	0.31419	0.372087	0.119281	0
amino acid	alanine	0.123008	0.318685	0.380021	0.123008	0
amino acid	arginine	0.170494	0.616265	0.726834	0.170494	0
amino acid	asparagine	0.169931	0.354552	0.411841	0.169931	0.0285028
amino acid	aspartate	0.169406	0.353853	0.411165	0.169406	0.0283941
amino acid	cysteine	0.021378	0.231494	0.289338	0.021378	0
amino acid	glutamate	0.113747	0.529282	0.615502	0.113747	0.0286729
amino acid	glutamine	0.114072	0.530253	0.616441	0.114072	0.0287758
amino acid	glycine	0.0825703	0.15758	0.188235	0.0825703	0
amino acid	serine	0.129699	0.266407	0.318051	0.129699	0.00516235
amino acid	threonine	0.196369	0.447171	0.526825	0.196369	0
amino acid	tryptophan	0.0886235	0.27621	0.326623	0.0886235	0.0246701
aromatic	phenylpropanoate	0	0	1.13121	0	0
aromatic	phenylacealdehyde	0	0	1.08256	0	0
fatty acid	decanoate	0	0.779964	1.40568	0	0
fatty acid	dodecanoate	0	0.944772	1.71155	0	0
fatty acid	hexadecanoate	0	1.27439	2.32327	0	0
fatty acid	hexadecenoate	0	1.41565	2.35926	0	0
fatty acid	hexanoate	0	0.497437	0.829936	0	0
fatty acid	octadecanoate	0	1.43919	2.62914	0	0
fatty acid	octadecenoate	0	1.58046	2.66512	0	0
fatty acid	octanoate	0	0.615156	1.09982	0	0
fatty acid	tetradecanoate	0	1.10958	2.01741	0	0
fatty acid	tetradecenoate	0	1.25084	2.05339	0	0
nucleobase	cytosine	0.496564	0.700539	0.778483	0.496564	0.212504
nucleobase	guanine	0	0	0.233626	0	0
nucleobase	adenine	0.562155	0.769187	1.10584	0.562155	0.219063
nucleoside	adenosine	0.562155	0.769187	1.10584	0.562155	0.219063
nucleoside	cytidine	0.496564	0.700539	0.778483	0.496564	0.212504
nucleoside	guanosine	0	0	0.233626	0	0
nucleoside	inosine	0	0	0.695067	0	0
nucleoside	uridine	0.477229	0.688093	0.767958	0.477229	0.189803
nucleoside	xanthosine	0	0	0.223225	0	0
organic acid	fumarate	0.169406	0.353853	0.411165	0.169406	0.0283941
organic acid	acetate	0	0.160786	0.210099	0	0
organic acid	lactate	0.121338	0.318685	0.377356	0.121338	0
organic acid	pyruvate	0.0711709	0.262293	0.31394	0.0711709	0.00499263
organic acid	succinate	0	0.377243	0.450086	0	0
sugar	trehalose	1.09735	1.58592	1.7798	1.09735	0.374656
sugar	fructose	0.498912	0.777557	0.876997	0.498912	0.15754
sugar	rhamnose	0.362868	0.740791	0.862123	0.362868	0.0678352
sugar	xylose	0.398696	0.631603	0.717126	0.398696	0.0996421
sugar	mannose	0.498912	0.777557	0.876997	0.498912	0.15754
sugar	arabinose	0.398696	0.631603	0.717126	0.398696	0.0996421
sugar	glucose	0.517564	0.777557	0.876997	0.517564	0.15754
sugar	fucose	0.362868	0.740791	0.862123	0.362868	0.0678352
sugar	maltose	1.09735	1.58592	1.7798	1.09735	0.374656
sugar acid	gluconate	0.506181	0.76633	0.867593	0.506181	0.135828
sugar acid	galacturonate	0.273297	0.614337	0.704686	0.273297	0.151171
sugar acid	glucarate	0.165813	0.522052	0.608491	0.165813	0.109503
sugar acid	glucuronate	0.273297	0.614337	0.704686	0.273297	0.151171
sugar alcohol	glycerol	0.296769	0.431501	0.494713	0.296769	0.0279596
sugar alcohol	sorbitol	0.550072	0.833694	0.942827	0.550072	0.114116

### Sheet: Fastest growth rates
short_name	group	category	generation_time_hr	growth_rate_hr	tmp_C	growth_mode	high_CO2	light	reference	DOI	note
C. ohadii	autotroph	Eukaryotic alga	2.37	0.292467	30	photoautotrophy	FALSE	3000 microE	Treves et al. 2017	https://doi.org/10.1016/j.cub.2017.07.014
V. natrigens	heterotroph	Heterotrophic bacteria	0.25	2.77259	37	heterotrophy	FALSE		Weinstock et al. 2016	https://doi.org/10.1038/nmeth.3970
V. natrigens	heterotroph	Heterotrophic bacteria	0.163333	4.24376	37	heterotrophy	FALSE		Eagon 1961	https://doi.org/10.1128/jb.83.4.736-737.1962
V. natrigens	heterotroph	Heterotrophic bacteria	0.116667	5.94126	37	heterotrophy	FALSE		Maida 2013	https://doi.org/10.1128/genomea.00648-13
C. perfingens	heterotroph	Heterotrophic bacteria	0.25	2.77259	37	heterotrophy	FALSE		Labbe & Huang 1995	https://doi.org/10.4315/0362-028X-58.12.1303	37 C on thioglycollate medium
C. perfingens	heterotroph	Heterotrophic bacteria	0.236	2.93706	37	heterotrophy	FALSE		Labbe & Huang 1996	https://doi.org/10.4315/0362-028X-58.12.1303	38 C on thioglycollate medium
C. perfingens	heterotroph	Heterotrophic bacteria	0.312	2.22163	37	heterotrophy	FALSE		Labbe & Huang 1997	https://doi.org/10.4315/0362-028X-58.12.1303	39 C on thioglycollate medium
E. coli	heterotroph	Heterotrophic bacteria	0.333333	2.07944	37	heterotrophy	FALSE		Bremer & Dennis 2008	https://doi.org/10.1128/ecosal.5.2.3	3 doublings per hour
S. elongatus PCC 11801	autotroph	Cyanobacteria	2.3	0.301368	38	photoautotrophy	FALSE	1000 microE	Jaiswal et al. 2018	https://doi.org/10.1038/s41598-018-34872-z	high CO2 not faster in this organism.
T. crunogena	autotroph	Chemoautotroph	0.8	0.866434	25	chemoautotrophy	FALSE		Jannasch 1985	https://doi.org/10.1099/00207713-35-4-422
T. crunogena	autotroph	Chemoautotroph	1.57533	0.44	25	chemoautotrophy	TRUE		Dobrinski 2005	https://doi.org/10.1128/jb.187.16.5761-5766.2005	slower than ambient CO2 measurement from Jannasch?
C. necator	autotroph	Chemoautotroph	2.5	0.277259	30	chemoautotrophy	TRUE		Claasens et al. 2020	https://doi.org/10.1073/pnas.2012288117
