## Supplementary Table 2 -- chemical properties of amino acids. for "The proteome is a terminal electron acceptor"

### Sheet: Sheet1
letter_code	full_name	short_name	NC	Formula	NOSC	MW	polar_requirement	hydropathy	molecular_volume	isoelectric_point
A	Alanine	ala	3	C3H7NO2	0	89.0935	7	1.8	31	6
R	Arginine	arg	6	C6H15N4O2+	0.33	174.202	9.1	-4.5	124	10.76
N	Asparagine	asn	4	C4H8N2O3	1	132.118	10	-3.5	56	5.41
D	Aspartate	asp	4	C4H6NO4−	1	133.103	13	-3.5	54	2.77
C	Cysteine	cys	3	C3H7NO2S	0.67	121.159	4.8	2.5	55	5.07
E	Glutamate	glu	5	C5H8NO4−	0.4	147.13	12.5	-3.5	83	3.22
Q	Glutamine	gln	5	C5H10N2O3	0.4	146.145	8.6	-3.5	85	5.65
G	Glycine	gly	2	C2H5NO2	1	75.0669	7.9	-0.4	3	5.97
H	Histidine	his	6	C6H9N3O2	0.67	155.155	8.4	-3.2	96	7.59
I	Isoleucine	ile	6	C6H13NO2	-1	131.174	4.9	4.5	111	6.02
L	Leucine	leu	6	C6H13NO2	-1	131.174	4.9	3.8	111	5.98
K	Lysine	lys	6	C6H15N2O2+	-0.67	146.188	10.1	-3.9	119	9.74
M	Methionine	met	5	C5H11NO2S	-0.4	149.212	5.3	1.9	105	5.74
F	Phenylalanine	phe	9	C9H10NO2	-0.44	165.19	5	2.8	132	5.48
P	Proline	pro	5	C5H9NO2	-0.4	115.131	6.6	-1.6	32.5	6.3
S	Serine	ser	3	C3H7NO3	0.67	105.093	7.5	-0.8	32	5.68
T	Threonine	thr	4	C4H9NO3	0	119.12	6.6	-0.7	61	6.16
W	Tryptophan	trp	11	C11H12N2O2	-0.18	204.226	5.2	-0.9	170	5.89
Y	Tyrosine	tyr	9	C9H11NO3	-0.22	181.189	5.4	-1.3	136	5.66
V	Valine	val	5	C5H11NO2	-0.8	117.147	5.6	4.2	84	5.96
U	Selenocysteine	sec	3	C3H7NO2Se	0.67	168.065
