## Supplementary Table 5 -- protein C redox states calculated from proteomics. for "The proteome is a terminal electron acceptor"

### Sheet: Table descriptions
Sheet	Description
E. coli conditions	Expression-weighted proteome Z_C values for E. coli K-12 MG1655 under different growth conditions.
S. cerevisiae conditions	Expression-weighted proteome Z_C values for S. cerevisiae S288C under different growth conditions.
Syn. PCC 6803 conditions	Expression-weighted proteome Z_C values for Syn. PCC 6803 under different growth conditions.

### Sheet: E. coli conditions
dataset	strain	condition	growth_rate_hr	growth_mode	proteome_Z_C
li_2014	MG1655	MOPS complete	1.93436	batch	-0.145167
li_2014	MG1655	MOPS complete without methionine	1.56939	batch	-0.143242
li_2014	MG1655	MOPS minimal	0.7387	batch	-0.141785
peebo_2015	BW25113	glucose_minimal	0.21	chemostat	-0.142487
peebo_2015	BW25113	glucose_minimal	0.22	chemostat	-0.142322
peebo_2015	BW25113	glucose_minimal	0.26	chemostat	-0.142857
peebo_2015	BW25113	glucose_minimal	0.31	chemostat	-0.143578
peebo_2015	BW25113	glucose_minimal	0.36	chemostat	-0.144556
peebo_2015	BW25113	glucose_minimal	0.41	chemostat	-0.144164
peebo_2015	BW25113	glucose_minimal	0.46	chemostat	-0.144659
peebo_2015	BW25113	glucose_minimal	0.51	chemostat	-0.144614
peebo_2015	BW25113	rich	0.25	chemostat	-0.143402
peebo_2015	BW25113	rich	0.35	chemostat	-0.144594
peebo_2015	BW25113	rich	0.42	chemostat	-0.145735
peebo_2015	BW25113	rich	0.45	chemostat	-0.145409
peebo_2015	BW25113	rich	0.53	chemostat	-0.145689
peebo_2015	BW25113	rich	0.55	chemostat	-0.145896
peebo_2015	BW25113	rich	0.63	chemostat	-0.146124
peebo_2015	BW25113	rich	0.65	chemostat	-0.145863
peebo_2015	BW25113	rich	0.73	chemostat	-0.145819
peebo_2015	BW25113	rich	0.74	chemostat	-0.145602
peebo_2015	BW25113	rich	0.78	chemostat	-0.145723
peebo_2015	BW25113	rich	0.82	chemostat	-0.144024
schmidt_2016	BW25113	42C	0.66	batch	-0.145716
schmidt_2016	BW25113	acetate	0.3	batch	-0.143595
schmidt_2016	BW25113	chemostat_u0.12	0.12	chemostat	-0.143181
schmidt_2016	BW25113	chemostat_u0.2	0.2	chemostat	-0.144181
schmidt_2016	BW25113	chemostat_u0.35	0.35	chemostat	-0.14534
schmidt_2016	BW25113	chemostat_u0.5	0.5	chemostat	-0.146719
schmidt_2016	BW25113	fructose	0.65	batch	-0.147791
schmidt_2016	BW25113	fumarate	0.42	batch	-0.145004
schmidt_2016	BW25113	galactose	0.26	batch	-0.143131
schmidt_2016	BW25113	glucosamine	0.46	batch	-0.145581
schmidt_2016	BW25113	glucose	0.58	batch	-0.146351
schmidt_2016	BW25113	glycerol	0.47	batch	-0.145467
schmidt_2016	BW25113	glycerol_pAA	1.27	batch	-0.146566
schmidt_2016	BW25113	lb_miller	1.9	batch	-0.146896
schmidt_2016	BW25113	mannose	0.47	batch	-0.146033
schmidt_2016	BW25113	osmotic_stress_glucose	0.55	batch	-0.144427
schmidt_2016	BW25113	pH6	0.63	batch	-0.144894
schmidt_2016	BW25113	pyruvate	0.4	batch	-0.147803
schmidt_2016	BW25113	succinate	0.44	batch	-0.146019
schmidt_2016	BW25113	xylose	0.55	batch	-0.14564
valgepea_2013	MG1655	glucose_minimal	0.11	chemostat	-0.145947
valgepea_2013	MG1655	glucose_minimal	0.21	chemostat	-0.147586
valgepea_2013	MG1655	glucose_minimal	0.31	chemostat	-0.148356
valgepea_2013	MG1655	glucose_minimal	0.4	chemostat	-0.148494
valgepea_2013	MG1655	glucose_minimal	0.49	chemostat	-0.148091

### Sheet: S. cerevisiae conditions
dataset	strain	condition	growth_mode	growth_rate_hr	proteome_Z_C
xia_2022	CEN.PK113-7D	chemostat_u0.027	chemostat	0.027	-0.149003
xia_2022	CEN.PK113-7D	chemostat_u0.044	chemostat	0.044	-0.149791
xia_2022	CEN.PK113-7D	chemostat_u0.102	chemostat	0.102	-0.151504
xia_2022	CEN.PK113-7D	chemostat_u0.152	chemostat	0.152	-0.152776
xia_2022	CEN.PK113-7D	chemostat_u0.214	chemostat	0.214	-0.153669
xia_2022	CEN.PK113-7D	chemostat_u0.254	chemostat	0.254	-0.154458
xia_2022	CEN.PK113-7D	chemostat_u0.284	chemostat	0.284	-0.154824
xia_2022	CEN.PK113-7D	chemostat_u0.334	chemostat	0.334	-0.154885
xia_2022	CEN.PK113-7D	chemostat_u0.379	chemostat	0.379	-0.154985

### Sheet: Syn. PCC 6803 conditions
dataset	strain	condition	growth_mode	red_light_intensity_uE_m_s	growth_rate_hr	proteome_Z_C
zavrel_2019	PCC6803	photobioreactor_uE27.5	photobioreactor	27.5	0.025	-0.132964
zavrel_2019	PCC6803	photobioreactor_uE55.0	photobioreactor	55	0.039	-0.134464
zavrel_2019	PCC6803	photobioreactor_uE110.0	photobioreactor	110	0.059	-0.135985
zavrel_2019	PCC6803	photobioreactor_uE220.0	photobioreactor	220	0.081	-0.136507
zavrel_2019	PCC6803	photobioreactor_uE440.0	photobioreactor	440	0.104	-0.136293
zavrel_2019	PCC6803	photobioreactor_uE660.0	photobioreactor	660	0.104	not measured
zavrel_2019	PCC6803	photobioreactor_uE880.0	photobioreactor	880	0.99	not measured
zavrel_2019	PCC6803	photobioreactor_uE1100.0	photobioreactor	1100	0.93	-0.139379
