## Supplementary Table 6 -- E. coli total lipid redox analysis. for "The proteome is a terminal electron acceptor"

### Sheet: Table descriptions
Sheet	Description
E. coli lipid measurements	Lipid composition of E. coli at different growth temperatures from Marr & Ingraham, 1962
E. coli total lipid Z_C	Inferred total lipid Z_C values for E. coli under different growth conditions. Growth rates inferred as described in the Methods.

### Sheet: E. coli lipid measurements
short_name	condition	weight_percent	NC	mw_daltons	Z_C	C_fraction
myristic	10_C	3.9	14	228.37	-1.71429	0.038383
palmitic	10_C	18.2	16	256.42	-1.75	0.182316
hexadecenoic	10_C	26	16	254.41	-1.625	0.262509
ch2_hexadecenoic	10_C	1.3	17	268.4	-1.64706	0.0132189
octadecenoic	10_C	37.9	18	282.5	-1.66667	0.387685
ch2_octadecenoic	10_C	0	19	296.5	-1.68421	0
bOH_myristic	10_C	12.6	14	244.37	-1.57143	0.115887
myristic	15_C	3.8	14	228.37	-1.71429	0.0373807
palmitic	15_C	21.9	16	256.42	-1.75	0.219274
hexadecenoic	15_C	25.3	16	254.41	-1.625	0.255318
ch2_hexadecenoic	15_C	1.1	17	268.4	-1.64706	0.0111798
octadecenoic	15_C	35.4	18	282.5	-1.66667	0.361936
ch2_octadecenoic	15_C	0	19	296.5	-1.68421	0
bOH_myristic	15_C	12.5	14	244.37	-1.57143	0.114912
myristic	20_C	4.1	14	228.37	-1.71429	0.0402753
palmitic	20_C	25.4	16	256.42	-1.75	0.253961
hexadecenoic	20_C	24.4	16	254.41	-1.625	0.24589
ch2_hexadecenoic	20_C	1.5	17	268.4	-1.64706	0.0152238
octadecenoic	20_C	34.2	18	282.5	-1.66667	0.349177
ch2_octadecenoic	20_C	0	19	296.5	-1.68421	0
bOH_myristic	20_C	10.4	14	244.37	-1.57143	0.0954726
myristic	25_C	3.8	14	228.37	-1.71429	0.0371671
palmitic	25_C	27.6	16	256.42	-1.75	0.274766
hexadecenoic	25_C	23.2	16	254.41	-1.625	0.232787
ch2_hexadecenoic	25_C	3.1	17	268.4	-1.64706	0.0313266
octadecenoic	25_C	35.5	18	282.5	-1.66667	0.360884
ch2_octadecenoic	25_C	0	19	296.5	-1.68421	0
bOH_myristic	25_C	6.9	14	244.37	-1.57143	0.0630688
myristic	30_C	4.1	14	228.37	-1.71429	0.0402503
palmitic	30_C	28.9	16	256.42	-1.75	0.288777
hexadecenoic	30_C	23.3	16	254.41	-1.625	0.234659
ch2_hexadecenoic	30_C	3.4	17	268.4	-1.64706	0.0344859
octadecenoic	30_C	30.3	18	282.5	-1.66667	0.309167
ch2_octadecenoic	30_C	0	19	296.5	-1.68421	0
bOH_myristic	30_C	10.1	14	244.37	-1.57143	0.0926611
myristic	35_C	4.7	14	228.37	-1.71429	0.0462254
palmitic	35_C	31.7	16	256.42	-1.75	0.317337
hexadecenoic	35_C	23.3	16	254.41	-1.625	0.235091
ch2_hexadecenoic	35_C	4.8	17	268.4	-1.64706	0.0487754
octadecenoic	35_C	24.6	18	282.5	-1.66667	0.251468
ch2_octadecenoic	35_C	0	19	296.5	-1.68421	0
bOH_myristic	35_C	11	14	244.37	-1.57143	0.101104
myristic	40_C	6.1	14	228.37	-1.71429	0.0598057
palmitic	40_C	37.1	16	256.42	-1.75	0.370225
hexadecenoic	40_C	28	16	254.41	-1.625	0.281622
ch2_hexadecenoic	40_C	3.2	17	268.4	-1.64706	0.0324145
octadecenoic	40_C	20.8	18	282.5	-1.66667	0.211954
ch2_octadecenoic	40_C	0	19	296.5	-1.68421	0
bOH_myristic	40_C	4.8	14	244.37	-1.57143	0.0439789
myristic	43_C	7.7	14	228.37	-1.71429	0.0758352
palmitic	43_C	48	16	256.42	-1.75	0.481172
hexadecenoic	43_C	9.2	16	254.41	-1.625	0.0929532
ch2_hexadecenoic	43_C	11.6	17	268.4	-1.64706	0.118036
octadecenoic	43_C	12.2	18	282.5	-1.66667	0.124883
ch2_octadecenoic	43_C	3.7	19	296.5	-1.68421	0.0380909
bOH_myristic	43_C	7.5	14	244.37	-1.57143	0.0690291
myristic	succinate_MM	4.2	14	228.37	-1.71429	0.0412353
palmitic	succinate_MM	21	16	256.42	-1.75	0.209855
hexadecenoic	succinate_MM	28.7	16	254.41	-1.625	0.289067
ch2_hexadecenoic	succinate_MM	1.3	17	268.4	-1.64706	0.0131868
octadecenoic	succinate_MM	34.6	18	282.5	-1.66667	0.35307
ch2_octadecenoic	succinate_MM	0	19	296.5	-1.68421	0
bOH_myristic	succinate_MM	10.2	14	244.37	-1.57143	0.0935861
myristic	glucose_MM	4.4	14	228.37	-1.71429	0.0431498
palmitic	glucose_MM	25.6	16	256.42	-1.75	0.255532
hexadecenoic	glucose_MM	27.3	16	254.41	-1.625	0.274654
ch2_hexadecenoic	glucose_MM	2.1	17	268.4	-1.64706	0.0212776
octadecenoic	glucose_MM	31.5	18	282.5	-1.66667	0.321072
ch2_octadecenoic	glucose_MM	0	19	296.5	-1.68421	0
bOH_myristic	glucose_MM	9.2	14	244.37	-1.57143	0.0843151
myristic	glucose_CAA	5.7	14	228.37	-1.71429	0.0560034
palmitic	glucose_CAA	24.8	16	256.42	-1.75	0.248011
hexadecenoic	glucose_CAA	29.6	16	254.41	-1.625	0.298351
ch2_hexadecenoic	glucose_CAA	0.7	17	268.4	-1.64706	0.00710583
octadecenoic	glucose_CAA	30.6	18	282.5	-1.66667	0.312483
ch2_octadecenoic	glucose_CAA	0	19	296.5	-1.68421	0
bOH_myristic	glucose_CAA	8.5	14	244.37	-1.57143	0.0780458
myristic	glucose_yeast_extract	4.4	14	228.37	-1.71429	0.0432023
palmitic	glucose_yeast_extract	22.2	16	256.42	-1.75	0.221864
hexadecenoic	glucose_yeast_extract	31.7	16	254.41	-1.625	0.319309
ch2_hexadecenoic	glucose_yeast_extract	0.8	17	268.4	-1.64706	0.00811563
octadecenoic	glucose_yeast_extract	31.3	18	282.5	-1.66667	0.319421
ch2_octadecenoic	glucose_yeast_extract	0	19	296.5	-1.68421	0
bOH_myristic	glucose_yeast_extract	9.6	14	244.37	-1.57143	0.0880881
myristic	10_C_rich	3.9	14	228.37	-1.71429	0.0381698
palmitic	10_C_rich	16.4	16	256.42	-1.75	0.163372
hexadecenoic	10_C_rich	30.4	16	254.41	-1.625	0.305229
ch2_hexadecenoic	10_C_rich	0.7	17	268.4	-1.64706	0.00707834
octadecenoic	10_C_rich	38.8	18	282.5	-1.66667	0.394687
ch2_octadecenoic	10_C_rich	0	19	296.5	-1.68421	0
bOH_myristic	10_C_rich	10	14	244.37	-1.57143	0.0914633
myristic	20_C_rich	4.8	14	228.37	-1.71429	0.0470515
palmitic	20_C_rich	22.4	16	256.42	-1.75	0.223491
hexadecenoic	20_C_rich	32.9	16	254.41	-1.625	0.330846
ch2_hexadecenoic	20_C_rich	1.3	17	268.4	-1.64706	0.013166
octadecenoic	20_C_rich	30.1	18	282.5	-1.66667	0.306665
ch2_octadecenoic	20_C_rich	0	19	296.5	-1.68421	0
bOH_myristic	20_C_rich	8.6	14	244.37	-1.57143	0.0787811
myristic	25_C_rich	5	14	228.37	-1.71429	0.0491062
palmitic	25_C_rich	21.8	16	256.42	-1.75	0.217923
hexadecenoic	25_C_rich	30	16	254.41	-1.625	0.302263
ch2_hexadecenoic	25_C_rich	1.1	17	268.4	-1.64706	0.0111619
octadecenoic	25_C_rich	31.3	18	282.5	-1.66667	0.319504
ch2_octadecenoic	25_C_rich	0	19	296.5	-1.68421	0
bOH_myristic	25_C_rich	10.9	14	244.37	-1.57143	0.100042
myristic	35_C_rich	5.6	14	228.37	-1.71429	0.0551906
palmitic	35_C_rich	33.1	16	256.42	-1.75	0.332035
hexadecenoic	35_C_rich	28.4	16	254.41	-1.625	0.287139
ch2_hexadecenoic	35_C_rich	1.8	17	268.4	-1.64706	0.0183285
octadecenoic	35_C_rich	20.2	18	282.5	-1.66667	0.206916
ch2_octadecenoic	35_C_rich	0	19	296.5	-1.68421	0
bOH_myristic	35_C_rich	10.9	14	244.37	-1.57143	0.100391

### Sheet: E. coli total lipid Z_C
condition	lipid_Z_C	reported_growth_rate_hr	temp_C	experiment	inferred_growth_rate_hr
10_C	-1.66145		10	temp	0.018
10_C_rich	-1.66053		10	temp_rich
15_C	-1.66492		15	temp	0.07
20_C	-1.67011		20	temp	0.156
20_C_rich	-1.66599		20	temp_rich
25_C	-1.67501		25	temp	0.277
25_C_rich	-1.66482		25	temp_rich
30_C	-1.67337		30	temp	0.427
35_C	-1.67493		35	temp	0.59
35_C_rich	-1.67508		35	temp_rich
40_C	-1.68381		40	temp	0.665
43_C	-1.69828		43	temp	0.52
glucose_CAA	-1.67	0.64	25	growth_rate
glucose_MM	-1.67012	0.48	25	growth_rate
glucose_yeast_extract	-1.66536	0.88	25	growth_rate
succinate_MM	-1.6649	0.35	25	growth_rate
